# Sex-specific transcript diversity is regulated by a maternal transcription factor in early *Drosophila* embryos

**DOI:** 10.1101/2021.03.18.436074

**Authors:** Mukulika Ray, Ashley Mae Conard, Jennifer Urban, Joseph Aguilera, Annie Huang, Pranav Mahableshwarkar, Smriti Vaidyanathan, Erica Larschan

## Abstract

Co-transcriptional splicing coordinates the processes of transcription and splicing and is driven by transcription factors (TFs) and diverse RNA-binding proteins (RBPs). Yet the mechanisms by which specific TFs and RBPs function together in context-specific ways to drive precise co-transcriptional splicing at each of thousands of genomic loci remains unknown. Therefore, we have used sex-specific splicing in *Drosophila* as a model to understand how the function of TFs and RBPs is coordinated to transcribe and process specific RNA transcripts at the correct genomic locations. We show widespread sex-specific transcript diversity occurs much earlier than previously thought and present a new pipeline called time2splice to quantify splicing changes over time. We define several mechanisms by which the essential and functionally-conserved CLAMP TF functions with specific RBPs to precisely regulate co-transcriptional splicing: 1) CLAMP links the DNA of gene bodies of sex-specifically spliced genes directly to the RNA of target genes and physically interacts with snRNA and protein components of the splicing machinery; 2) In males, CLAMP regulates the distribution of the highly conserved RBP **M**ale**le**ss (MLE) (RNA Helicase A) to prevent aberrant sex-specific splicing; 3) In females, CLAMP modulates alternative splicing by directly binding to target DNA and RNA and indirectly through regulating the splicing of *sex lethal*, the master regulator of sex determination. Overall, we provide new insight into how TFs function specifically with RBPs to drive alternative splicing.
