## Supplementary material for "Sex-specific transcript diversity is regulated by a maternal transcription factor in early *Drosophila* embryos": Table S7-10

### Sheet: Table S7
CLAMP_S2 cells (Male) RNA targets_Nucleus-654			CLAMP_Kc cells (Female) RNA targets_Nucleus-286			CLAMP dependent sex-specific spliced in 0-4 Hr Embryo		CLAMP directly binds to RNA of (47/388) dependent spliced genes
14-3-3epsilon	S2ChF	S2NF	14-3-3epsilon	KcChF	KcNF	Female(280)	Male(160)	Act5C
18SrRNA-Psi:CR41602	N=645	N=53	14-3-3zeta	N=203	N=119	CG9121	CR43144	Bacc
18SrRNA-Psi:CR45861	14-3-3epsilon	18SrRNA-Psi:CR41602	18SrRNA-Psi:CR41602	14-3-3epsilon	14-3-3zeta	CG7991	Syx5	Cam
28SrRNA-Psi:CR40741	18SrRNA-Psi:CR41602	18SrRNA-Psi:CR45861	18SrRNA-Psi:CR45861	14-3-3zeta	18SrRNA-Psi:CR41602	CG8316	CG15514	ced-6
28SrRNA-Psi:CR41609	18SrRNA-Psi:CR45861	28SrRNA-Psi:CR40741	28SrRNA-Psi:CR40741	18SrRNA-Psi:CR41602	18SrRNA-Psi:CR45861	betaTub60D	CG5484	CG1909
28SrRNA-Psi:CR45853	28SrRNA-Psi:CR40741	28SrRNA-Psi:CR41609	28SrRNA-Psi:CR41609	18SrRNA-Psi:CR45861	28SrRNA-Psi:CR40741	Cirl	Mtch	CG2918
28SrRNA-Psi:CR45855	28SrRNA-Psi:CR41609	28SrRNA-Psi:CR45855	28SrRNA-Psi:CR45853	28SrRNA-Psi:CR40741	28SrRNA-Psi:CR41609	Uhg5	Sec16	CG45049
28SrRNA-Psi:CR45859	28SrRNA-Psi:CR45853	28SrRNA-Psi:CR45859	28SrRNA-Psi:CR45855	28SrRNA-Psi:CR41609	28SrRNA-Psi:CR45855	vfl	CG1927	CG4658
28SrRNA-Psi:CR45860	28SrRNA-Psi:CR45855	28SrRNA-Psi:CR45862	28SrRNA-Psi:CR45859	28SrRNA-Psi:CR45853	28SrRNA-Psi:CR45859	CG32971	Paf-AHalpha	CG6891
28SrRNA-Psi:CR45862	28SrRNA-Psi:CR45859	5.8SrRNA-Psi:CR45854	28SrRNA-Psi:CR45860	28SrRNA-Psi:CR45855	28SrRNA-Psi:CR45860	CG42342	vlc	CG9005
5.8SrRNA-Psi:CR45854	28SrRNA-Psi:CR45860	5.8SrRNA:CR40454	28SrRNA-Psi:CR45862	28SrRNA-Psi:CR45859	28SrRNA-Psi:CR45862	CG13654	Trf4-1	CG9132
5.8SrRNA-Psi:CR45857	28SrRNA-Psi:CR45862	bs	2SrRNA:CR45864	28SrRNA-Psi:CR45860	2SrRNA:CR45864	SC35	Psn	chic
5.8SrRNA-Psi:CR45863	5.8SrRNA-Psi:CR45854	CG1317	5.8SrRNA-Psi:CR45854	28SrRNA-Psi:CR45862	5.8SrRNA-Psi:CR45854	eIF-4a	mud	Dab
5.8SrRNA:CR40454	5.8SrRNA-Psi:CR45857	CG31224	5.8SrRNA-Psi:CR45857	2SrRNA:CR45864	5.8SrRNA-Psi:CR45857	CG43163	Ncoa6	Df31
5SrRNA-Psi:CR33356	5.8SrRNA-Psi:CR45863	CG31523	5.8SrRNA-Psi:CR45863	5.8SrRNA-Psi:CR45854	5.8SrRNA-Psi:CR45863	Strip	Mcm3	eIF5B
5SrRNA-Psi:CR33371	5.8SrRNA:CR40454	CG34355	5.8SrRNA:CR40454	5.8SrRNA-Psi:CR45857	5.8SrRNA:CR40454	Csp	glob1	Fer2LCH
5SrRNA:CR33452	5SrRNA-Psi:CR33356	CG3847	5SrRNA-Psi:CR33356	5.8SrRNA-Psi:CR45863	Act5C	simj	CG3887	Hsc70-3
7SLRNA:CR32864	5SrRNA-Psi:CR33371	CheB42c	5SrRNA-Psi:CR33371	5.8SrRNA:CR40454	aqz	wge	Vha68-2	Hsc70-4
7SLRNA:CR42652	5SrRNA:CR33452	CR31958	5SrRNA:CR33367	5SrRNA-Psi:CR33356	Bacc	tou	Pep	Imp
Abca3	7SLRNA:CR32864	Hipk	5SrRNA:CR33452	5SrRNA-Psi:CR33371	Bx	dbr	Tango11	ImpL2
Ac76E	7SLRNA:CR42652	Karybeta3	Act5C	5SrRNA:CR33367	Cam	eIF5B	wech	kek5
Acsl	Abca3	mim	AGO1	5SrRNA:CR33452	CARPB	CG5004	smid	kra
Act5C	Ac76E	pHCl-1	AP-1sigma	Act5C	CG12535	sol	blot	l(3)05822
akirin	Acsl	pre-rRNA:CR45856	aqz	AGO1	CG1344	JhI-21	CG3838	Map205
Alas	Act5C	Rap1	Arpc2	AP-1sigma	CG17059	CG12207	E2f1	mrj
Alg9	akirin	RhoBTB	AspRS	aqz	CG17715	aPKC	Bacc	Mtch
Alp5	Alas	RnrS	B4	Arpc2	CG2918	Su(var)2-10	mbc	pho
alpha-Cat	Alg9	RpS5a	Bacc	AspRS	CG32152	sfl	Etf-QO	Ran
alpha-Man-IIa	Alp5	Sema1a	Bx	B4	CG32276	CG10365	RhoGDI	RanBPM
alphaTub84B	alpha-Cat	sick	Cam	caps	CG34355	yrt	Top1	SC35
AMPdeam	alpha-Man-IIa	snoRNA:Psi28S-1135e	caps	CG10576	CG3662	Adgf-A	Df31	Smr
AP-1mu	alphaTub84B	snoRNA:U3:54Ab	CARPB	CG14657	CG43739	Zyx	MED31	sol
aqz	AMPdeam	snoRNA:U3:9B	CG10576	CG15098	CG4502	Dhit	CG31381	spen
Arf79F	AP-1mu	snRNA:U1:21D	CG12535	CG1909	CG5151	psq	CG44838	TFAM
Arp3	aqz	snRNA:U1:95Ca	CG1344	CG3902	CG8668	Smr	Ran	UbcE2H
asRNA:CR44987	Arf79F	snRNA:U1:95Cb	CG14657	CG42694	CG9932	sbb	CR45138	Uhg1
asRNA:CR45968	Arp3	snRNA:U2:14B	CG15098	CG6912	CheB42c	Sans	sws	Uhg5
Atg18b	asRNA:CR44987	snRNA:U2:34ABa	CG17059	CHES-1-like	chic	CG6340	CG40191	Unc-76
atl	asRNA:CR45968	snRNA:U5:38ABb	CG17715	CHKov1	CtBP	CG4061	CG14476	ush
ATP6AP2	Atg18b	snRNA:U5:63BC	CG1909	Cipc	eEF1alpha1	qsm	Hsc70-4	Vha16-1
ATP7	atl	tRNA:Asn-GTT-1-10	CG2918	ck	Ehbp1	Smu1	Mtpalpha	Vha55
ATP8A	ATP6AP2	tRNA:Asn-GTT-1-9	CG32152	cora	eIF3b	PpV	Vha55	vig2
Atpalpha	ATP7	tRNA:Glu-TTC-1-5	CG32276	Dek	eIF4EHP	RpL34a	Ama	wech
Bem46	ATP8A	tRNA:Glu-TTC-1-6	CG34355	Desat1	foxo	CG45050	CG4908	wge
ben	Atpalpha	tRNA:His-GTG-1-5	CG3662	Dlg5	fru	schlank	UGP	x16
blw	Bem46	tRNA:Lys-CTT-1-8	CG3902	dnt	gzl	Rcc1	CkIIbeta	Xbp1
bs	ben	tRNA:Lys-TTT-2-5	CG42694	dom	heix	CG8490	CG14879	Xrp1
Bsg	blw	tRNA:Phe-GAA-1-2	CG43739	EcR	HP5	CG2918	CG7427
BthD	bs	tRNA:Phe-GAA-1-3	CG4502	eEF1alpha1	KrT95D	mib2	CG14218
BuGZ	Bsg	tRNA:Phe-GAA-1-5	CG5151	eIF3c	l(2)gl	dco	Chd64
bun	BthD	tRNA:Phe-GAA-1-8	CG6912	Eip63E	Larp4B	CG17707	CG8317
bves	BuGZ	tRNA:Ser-AGA-2-2	CG8668	Gprk1	lncRNA:CR40469	shot	lark
Bx	bun	tRNA:Ser-AGA-2-4	CG9932	grk	lncRNA:CR44999	Wnt2	mRpS6
CaBP1	bves	tRNA:Ser-AGA-2-5	CheB42c	gw	lncRNA:Hsromega	CG1104	CG4449
CadN2	Bx	tRNA:Ser-GCT-2-5	CHES-1-like	HDAC4	mam	CG5746	TRAM
Caf1-180	CaBP1		chic	heph	mim	CG11929	Gpo-1
CalpC	CadN2		CHKov1	Hk	Myc	CG3209	Hsp60
Calr	Caf1-180		Cipc	Hrb98DE	Nipped-A	mrj	CG6610
Cals	CalpC		ck	InR	pho	mura	deltaCOP
CanB2	Calr		cora	kra	plum	Pi3K68D	CG31313
Capr	Cals		CtBP	kst	pre-rRNA:CR45856	Rok	RpL35
caps	CanB2		Dek	l(3)80Fj	Prosap	CG11597	mRpS5
capt	Capr		Desat1	larp	Rab10	CG1637	l(1)G0148
CCT1	caps		Dlg5	lncRNA:CR42862	Rala	Fak	Elf
CCT2	capt		dnt	lncRNA:CR45184	RhoGAP100F	RhoGAP15B	T-cp1
CCT6	CCT1		dom	lncRNA:CR45973	RhoGAPp190	Imp	CG1971
Cdep	CCT2		EcR	lncRNA:CR46481	RpL28	drk	S
CdGAPr	CCT6		eEF1alpha1	lola	RpL41	Gmap	ocm
ced-6	Cdep		Ehbp1	Mbs	RpS20	CG5853	HmgZ
CG10055	CdGAPr		eIF3b	mgl	SERCA	CG10217	CG7852
CG10062	ced-6		eIF3c	mld	shrb	conu	Asx
CG10874	CG10055		eIF4EHP	Mob2	sky	Mio	CG4065
CG1090	CG10062		Eip63E	Mtch	SNF4Agamma	CoIV	Dip1
CG11089	CG10874		foxo	mtgo	snoRNA:Me28S-A1322	ovo	Tsp74F
CG11279	CG1090		fru	ND-MLRQ	snoRNA:Me28S-A1666a	wde	scra
CG11436	CG11089		Gprk1	Nf1	snoRNA:Me28S-G2703a	CG43394	CG2915
CG11456	CG11279		grk	Nop60B	snoRNA:Or-CD12	fray	Map205
CG11537	CG11436		gw	Orai	snoRNA:Or-CD4	CG9331	Doc1
CG12024	CG11456		gzl	p23	snoRNA:Psi18S-1295	slik	CG11200
CG12065	CG11537		HDAC4	pAbp	snoRNA:U3:54Aa	CG4022	CG8481
CG12177	CG12024		heix	Parp	snoRNA:U3:54Ab	CG14223	CR43836
CG12213	CG12065		heph	Pdp1	snRNA:U1:21D	iab-4	5PtaseI
CG12912	CG12177		Hk	pre-rRNA:CR45856	snRNA:U1:95Ca	ABCB7	CG8526
CG1317	CG12213		HP5	Prp8	snRNA:U1:95Cb	CG1909	CR43963
CG13868	CG12912		Hrb98DE	ps	snRNA:U2:34ABa	Abl	Sclp
CG14459	CG1317		InR	Psa	spg	mnb	galectin
CG14715	CG13868		kra	Rab10	sqd	CG44774	laccase2
CG15117	CG14459		KrT95D	Rab5	sr	CG16791	Act5C
CG15465	CG14715		kst	rdgA	strat	CG3065	su(f)
CG16865	CG15117		l(2)gl	Rm62	sty	CoVa	CG5522
CG17841	CG15465		l(3)80Fj	RpL13A	Sxl	kek5	CG15107
CG1909	CG16865		larp	RpL15	Syx1A	bel	wun
CG1943	CG17841		Larp4B	RpL23	Tg	Naa60	mars
CG2017	CG1909		lncRNA:CR40469	RpL28	Tis11	KdelR	ASPP
CG2260	CG1943		lncRNA:CR42862	RpL3	Tlk	CG8929	key
CG2614	CG2017		lncRNA:CR44999	RpL30	tRNA:Ala-TGC-2-1	Su(var)3-3	UbcE2H
CG2747	CG2260		lncRNA:CR45184	RpL4	tRNA:Arg-CCT-1-1	rap	CG7518
CG2765	CG2614		lncRNA:CR45973	RpL5	tRNA:Arg-CCT-1-3	chic	Atg16
CG2790	CG2747		lncRNA:CR46481	RpS12	tRNA:Glu-CTC-1-1	spi	tor
CG2841	CG2765		lncRNA:Hsromega	RpS18	tRNA:Glu-CTC-2-2	l(3)05822	RpL29
CG30440	CG2790		lola	RpS20	tRNA:Glu-CTC-2-3	Rip11	mRpL23
CG31211	CG2841		mam	RpS5a	tRNA:Gly-TCC-1-4	Rbp1-like	CG32795
CG31224	CG30440		Mbs	RpS7	tRNA:Lys-CTT-1-7	CG10139	Klp98A
CG31248	CG31211		mgl	RpS8	tRNA:Met-CAT-1-1	CG45049	CG3408
CG31523	CG31248		mim	scaRNA:PsiU2-55	tRNA:Met-CAT-1-4	RanBPM	pho
CG32369	CG32369		mld	scaRNA:PsiU6-40	tRNA:Pro-CGG-2-1	AGO3	Eip71CD
CG33111	CG33111		Mob2	Sema1a	tRNA:Pro-CGG-2-3	corn	ced-6
CG33494	CG33494		Mtch	Sf3b3	tRNA:Ser-AGA-2-2	Adf1	CG10948
CG3376	CG3376		mtgo	Sh3beta	tRNA:Ser-AGA-2-3	spen	CG30463
CG34126	CG34126		Myc	sick	tRNA:Ser-AGA-2-4	CG3262	CG10077
CG34355	CG34355		ND-MLRQ	skd	tRNA:Ser-AGA-2-5	Dab	kra
CG34408	CG34408		Nf1	sli	tRNA:Thr-CGT-1-3	Btk29A	NetA
CG3511	CG3511		Nipped-A	sm	tsh	Adk1	CG7414
CG3558	CG3558		Nop60B	Snap25	uex	CG10479	CG4198
CG3847	CG42238		Orai	snoRNA:185	Uhg1	CG4572	bdg
CG42238	CG42324		p23	snoRNA:Dek-a	Uhg5	CG10254	ade5
CG42324	CG42495		pAbp	snoRNA:Me18S-A1061	unk	TFAM	tup
CG42495	CG42668		Parp	snoRNA:Me18S-C1366	ush	wdb	Spn88Ea
CG42668	CG42709		Pdp1	snoRNA:Me18S-C419	Vha55	CG9135	CG15236
CG42709	CG44245		pho	snoRNA:Me28S-A1322	vig2	CG11050	AcCoAS
CG44245	CG45049		plum	snoRNA:Me28S-A2113	Xrp1	Hsepi	RIOK1
CG45049	CG46244		pre-rRNA:CR45856	snoRNA:Me28S-A774b		brat	wnd
CG46244	CG46312		Prosap	snoRNA:Me28S-G1083c		Phb2	hep
CG46312	CG46314		Prp8	snoRNA:Me28S-G1083d		ham	CG30323
CG46314	CG4658		ps	snoRNA:Me28S-G2017		CG11034	Xbp1
CG4658	CG5174		Psa	snoRNA:Me28S-G2703b		HIP-R	CG6891
CG5174	CG5554		Rab10	snoRNA:Me28S-G3113a		CG17724	Atg7
CG5554	CG5618		Rab5	snoRNA:Me28S-U2134b		Su(var)205	ago
CG5618	CG5850		Rala	snoRNA:Or-aca3		CG17574	CG4730
CG5850	CG6287		rdgA	snoRNA:Or-CD12		l(2)gd1	CG6928
CG6287	CG6420		RhoGAP100F	snoRNA:Or-CD4		CG45186	phr6-4
CG6420	CG6701		RhoGAPp190	snoRNA:Psi18S-1295		LM408	CG14346
CG6701	CG6891		Rm62	snoRNA:Psi18S-1389a		CG9132	Nap1
CG6891	CG7044		RpL13A	snoRNA:Psi18S-1854a		CG9992	CG42568
CG7044	CG7220		RpL15	snoRNA:Psi18S-525b		CG42388	ktub
CG7220	CG7430		RpL23	snoRNA:Psi18S-525j		x16	ATPsyn-d
CG7430	CG7766		RpL28	snoRNA:Psi18S-996		CG3638	fax
CG7766	CG7834		RpL3	snoRNA:Psi28S-1135e		CG17829	GABPI
CG7834	CG8089		RpL30	snoRNA:Psi28S-1135f		CG11505	rictor
CG8089	CG8188		RpL4	snoRNA:Psi28S-1837b		CG42684	CG8177
CG8188	CG8311		RpL41	snoRNA:Psi28S-2149		CG15747	bab2
CG8311	CG8765		RpL5	snoRNA:Psi28S-2566		CG7768	Baldspot
CG8765	CG9005		RpS12	snoRNA:Psi28S-2622		otk	CG14853
CG9005	CG9132		RpS18	snoRNA:Psi28S-291		flfl	Fer2LCH
CG9132	CG9231		RpS20	snoRNA:Psi28S-2996		Trc8	Xrp1
CG9231	CG9240		RpS5a	snoRNA:Psi28S-3091b		CG9005	ImpL2
CG9240	CG9281		RpS7	snoRNA:Psi28S-3186		4E-T	CG30401
CG9281	CG9674		RpS8	snoRNA:Psi28S-3305a		CG11873	Ate1
CG9674	CG9932		scaRNA:PsiU2-55	snoRNA:Psi28S-3305c		osa	cg
CG9932	Chd3		scaRNA:PsiU6-40	snoRNA:Psi28S-3342		CG5261	CG6084
Chd3	CheB42c		Sema1a	snoRNA:Psi28S-3385b		NDUFA8	antr
CheB42c	chif		SERCA	snoRNA:Psi28S-3405d		BtbVII	CR45895
chif	Chsy		Sf3b3	snoRNA:U29:54Ec		C1GalTA	Mlp84B
Chsy	Cks30A		Sh3beta	snoRNA:U3:54Ab		CG1969	CR44987
Cks30A	ClC-b		shrb	snoRNA:U3:9B		Eaf	mnd
ClC-b	CNBP		sick	snRNA:7SK		Unc-76	CG14135
CNBP	Cnx99A		skd	snRNA:U1:82Eb		Pgi	ush
Cnx99A	COX7A		sky	snRNA:U2:34ABa		CG18131	Sesn
COX7A	COX7C		sli	snRNA:U2:34ABb		CG5516	CG12964
COX7C	Cp190		sm	snRNA:U2:38ABa		Drak	CR43463
Cp190	crc		Snap25	snRNA:U2:38ABb		zyd	Tor
CR31958	crol		SNF4Agamma	snRNA:U5:34A		apt
crc	Csk		snoRNA:185	snRNA:U5:63BC		retn
crol	CtBP		snoRNA:Dek-a	sqd		CG32512
Csk	CycG		snoRNA:Me18S-A1061	Stoml2		CG10283
CtBP	Cyp1		snoRNA:Me18S-C1366	svr		Idgf2
CycG	Cyp6u1		snoRNA:Me18S-C419	tara		CG4658
Cyp1	Cyt-b5		snoRNA:Me28S-A1322	Tg		rump
Cyp6u1	d		snoRNA:Me28S-A1666a	tRNA:Ala-TGC-1-1		numb
Cyt-b5	d4		snoRNA:Me28S-A2113	tRNA:Asn-GTT-1-1		Bsg25D
d	Dab		snoRNA:Me28S-A774b	tRNA:Asn-GTT-1-2		dl
d4	dally		snoRNA:Me28S-G1083c	tRNA:Asn-GTT-1-3		CG45086
Dab	Dbp80		snoRNA:Me28S-G1083d	tRNA:Asn-GTT-1-4		CG9967
dally	Dek		snoRNA:Me28S-G2017	tRNA:Asp-GTC-1-10		CycA
Dbp80	del		snoRNA:Me28S-G2703a	tRNA:Asp-GTC-1-12		hng3
Dek	Df31		snoRNA:Me28S-G2703b	tRNA:Asp-GTC-1-8		AMPKalpha
del	Dg		snoRNA:Me28S-G3113a	tRNA:Glu-TTC-1-2		CG32452
Df31	Dhx15		snoRNA:Me28S-U2134b	tRNA:Glu-TTC-1-3		CG17600
Dg	DIP-alpha		snoRNA:Or-aca3	tRNA:Glu-TTC-1-4		mas
Dhx15	dmt		snoRNA:Or-CD12	tRNA:Glu-TTC-1-6		calypso
DIP-alpha	Dop1R1		snoRNA:Or-CD4	tRNA:Ile-AAT-1-2		mol
dmt	Dp1		snoRNA:Psi18S-1295	tRNA:Met-CAT-1-1		lqfR
Dop1R1	drpr		snoRNA:Psi18S-1389a	tRNA:Met-CAT-1-3		Irbp
Dp1	Eb1		snoRNA:Psi18S-1854a	tRNA:Met-CAT-1-4		fus
drpr	ec		snoRNA:Psi18S-525b	tRNA:Phe-GAA-1-3		Ant2
Eb1	EcR		snoRNA:Psi18S-525j	tRNA:Phe-GAA-1-5		YT521-B
ec	eEF1alpha1		snoRNA:Psi18S-996	tRNA:Phe-GAA-1-8		vig2
EcR	eEF1beta		snoRNA:Psi28S-1135e	tRNA:Pro-CGG-2-2		Hsc70-3
eEF1alpha1	eIF1A		snoRNA:Psi28S-1135f	tRNA:Ser-AGA-2-1		CG17834
eEF1beta	eIF3c		snoRNA:Psi28S-1837b	tRNA:Ser-AGA-2-2		sesB
eIF1A	eIF3f1		snoRNA:Psi28S-2149	tRNA:Ser-AGA-2-4		CG6422
eIF3c	eIF4G2		snoRNA:Psi28S-2566	tRNA:Ser-CGA-1-3		Sema-2a
eIF3f1	eIF4H1		snoRNA:Psi28S-2622	tRNA:Thr-CGT-1-1		CG45085
eIF4G2	eIF5		snoRNA:Psi28S-291	tRNA:Thr-CGT-1-2		Slip1
eIF4H1	eIF5B		snoRNA:Psi28S-2996	tRNA:Thr-CGT-1-3		SCAR
eIF5	Eip63E		snoRNA:Psi28S-3091b	tRNA:Val-CAC-2-6		CG18766
eIF5B	Eip75B		snoRNA:Psi28S-3186	Trpm		cpb
Eip63E	ens		snoRNA:Psi28S-3305a	Tudor-SN		dUTPase
Eip75B	Eph		snoRNA:Psi28S-3305c	Ubi-p5E		CR42646
ens	eRF3		snoRNA:Psi28S-3342	Uhg1		Uhg1
Eph	ERp60		snoRNA:Psi28S-3385b	Uhg5		bif
eRF3	Esyt2		snoRNA:Psi28S-3405d	Vha16-1		Vha16-1
ERp60	FASN1		snoRNA:U29:54Ec	Vha26		Akap200
Esyt2	FASN2		snoRNA:U3:54Aa	wts		caz
FASN1	Fer2LCH		snoRNA:U3:54Ab	zfh1		l(1)G0232
FASN2	Fib		snoRNA:U3:9B			Dgp-1
Fer2LCH	Fkbp39		snRNA:7SK			Rfx
Fib	flw		snRNA:U1:21D			CG32165
Fkbp39	Fntb		snRNA:U1:82Eb			Vha44
flw	fog		snRNA:U1:95Ca			CG10320
Fntb	fru		snRNA:U1:95Cb			CG14117
fog	fs(1)h		snRNA:U2:34ABa			Tsp66E
fru	Gclc		snRNA:U2:34ABb			CG7713
fs(1)h	GCS2alpha		snRNA:U2:38ABa			CG15814
Gclc	Gip		snRNA:U2:38ABb			CG9086
GCS2alpha	GlcAT-P		snRNA:U5:34A			RpL13
Gip	GlyS		snRNA:U5:63BC			kni
GlcAT-P	Golgin245		spg			msl-2
GlyS	Gp150		sqd			koko
Golgin245	Gp210		sr			Rad23
Gp150	Gp93		Stoml2			CG31886
Gp210	Gpat4		strat			CR44097
Gp93	gpp		sty			Rpn6
Gpat4	Grasp65		svr			Cam
gpp	gwl		Sxl			CG9172
Grasp65	Gyg		Syx1A			CG12702
gwl	Hel89B		tara			CG30382
Gyg	Hipk		Tg			CG2118
Hel89B	His2Av		Tis11			MBD-like
Hipk	His3.3B		Tlk			CR43144
His2Av	Hmgs		tRNA:Ala-TGC-1-1			Syx5
His3.3B	Hml		tRNA:Ala-TGC-2-1			CG15514
Hmgs	Hmu		tRNA:Arg-CCT-1-1			CG5484
Hml	Hnf4		tRNA:Arg-CCT-1-3			Mtch
Hmu	hppy		tRNA:Asn-GTT-1-1			Sec16
Hnf4	Hr3		tRNA:Asn-GTT-1-2			CG1927
hppy	Hrb27C		tRNA:Asn-GTT-1-3			Paf-AHalpha
Hr3	Hrb87F		tRNA:Asn-GTT-1-4			vlc
Hrb27C	Hrb98DE		tRNA:Asp-GTC-1-10			Trf4-1
Hrb87F	Hsc70-3		tRNA:Asp-GTC-1-12			Psn
Hrb98DE	Hsc70-4		tRNA:Asp-GTC-1-8			mud
Hsc70-3	Hsp83		tRNA:Glu-CTC-1-1			Ncoa6
Hsc70-4	hyd		tRNA:Glu-CTC-2-2			Mcm3
Hsp83	Hyls1		tRNA:Glu-CTC-2-3			glob1
hyd	hzg		tRNA:Glu-TTC-1-2			CG3887
Hyls1	Imp		tRNA:Glu-TTC-1-3			Vha68-2
hzg	ImpL2		tRNA:Glu-TTC-1-4			Pep
Imp	InR		tRNA:Glu-TTC-1-6			Tango11
ImpL2	IntS6		tRNA:Gly-TCC-1-4			wech
InR	Itpr		tRNA:Ile-AAT-1-2			smid
IntS6	Jheh2		tRNA:Lys-CTT-1-7			blot
Itpr	Kank		tRNA:Met-CAT-1-1			CG3838
Jheh2	kar		tRNA:Met-CAT-1-3			E2f1
Kank	Karl		tRNA:Met-CAT-1-4			Bacc
kar	Karybeta3		tRNA:Phe-GAA-1-3			mbc
Karl	Kdm2		tRNA:Phe-GAA-1-5			Etf-QO
Karybeta3	Kdm5		tRNA:Phe-GAA-1-8			RhoGDI
Kdm2	kek1		tRNA:Pro-CGG-2-1			Top1
Kdm5	kek5		tRNA:Pro-CGG-2-2			Df31
kek1	kis		tRNA:Pro-CGG-2-3			MED31
kek5	kl-2		tRNA:Ser-AGA-2-1			CG31381
kis	kra		tRNA:Ser-AGA-2-2			CG44838
kl-2	kst		tRNA:Ser-AGA-2-3			Ran
kra	kug		tRNA:Ser-AGA-2-4			CR45138
kst	l(1)G0320		tRNA:Ser-AGA-2-5			sws
kug	l(3)05822		tRNA:Ser-CGA-1-3			CG40191
l(1)G0320	l(3)80Fg		tRNA:Thr-CGT-1-1			CG14476
l(3)05822	l(3)L1231		tRNA:Thr-CGT-1-2			Hsc70-4
l(3)80Fg	lace		tRNA:Thr-CGT-1-3			Mtpalpha
l(3)L1231	Lamp1		tRNA:Val-CAC-2-6			Vha55
lace	LanA		Trpm			Ama
Lamp1	LanB1		tsh			CG4908
LanA	LanB2		Tudor-SN			UGP
LanB1	Lar		Ubi-p5E			CkIIbeta
LanB2	larp		uex			CG14879
Lar	levy		Uhg1			CG7427
larp	lilli		Uhg5			CG14218
levy	lncRNA:bxd		unk			Chd64
lilli	lncRNA:CR32773		ush			CG8317
lncRNA:bxd	lncRNA:CR34335		Vha16-1			lark
lncRNA:CR32773	lncRNA:CR42862		Vha26			mRpS6
lncRNA:CR34335	lncRNA:CR43144		Vha55
lncRNA:CR42862	lncRNA:CR43604		vig2
lncRNA:CR43144	lncRNA:CR43855		wts
lncRNA:CR43604	lncRNA:CR45102		Xrp1
lncRNA:CR43855	lncRNA:CR45184		zfh1
lncRNA:CR45102	lncRNA:roX2
lncRNA:CR45184	loj
lncRNA:roX2	lost
loj	lovit
lost	lt
lovit	mab-21
lt	mAcon1
mab-21	Madm
mAcon1	Map205
Madm	Marf1
Map205	Mes2
Marf1	mfrn
Mes2	mim
mfrn	mio
mim	Mkp3
mio	Mlh1
Mkp3	Moe
Mlh1	mrj
Moe	MRP
mrj	Mrtf
MRP	msi
Mrtf	Msp300
msi	mthl1
Msp300	Mtl
mthl1	Mvl
Mtl	Myo81F
Mvl	mys
Myo81F	Nca
mys	ncm
Nca	ND-SGDH
ncm	Ndc1
ND-SGDH	Nf1
Ndc1	Nlg2
Nf1	Nlp
Nlg2	nocte
Nlp	nop5
nocte	Nop60B
nop5	Not1
Nop60B	Not3
Not1	Nrd1
Not3	NSD
Nrd1	NTPase
NSD	nuf
NTPase	ome
nuf	osp
ome	Ost48
osp	pAbp
Ost48	pan
pAbp	par-6
pan	Pat1
par-6	Pcf11
Pat1	pck
Pcf11	Pcl
pck	pcx
Pcl	Pect
pcx	pHCl-1
Pect	PIG-S
pHCl-1	Pis
PIG-S	Pisd
Pis	PlexA
Pisd	Plod
PlexA	pnt
Plod	Polr2L
pnt	Ppn
Polr2L	PPP1R15
Ppn	pre-rRNA:CR45856
PPP1R15	Prosalpha2
pre-rRNA:CR45856	ps
Prosalpha2	Ptr
ps	pum
Ptr	put
pum	Pvf2
put	pygo
Pvf2	Pzl
pygo	rad50
Pzl	Rala
rad50	Ran
Rala	RanBPM
Ran	Ravus
RanBPM	Rbfox1
Rap1	red
Ravus	rg
Rbfox1	RhoGEF2
red	rin
rg	rl
RhoBTB	Rme-8
RhoGEF2	RNASEK
rin	RNaseMRP:RNA
rl	RpA-70
Rme-8	RpL10
RNASEK	RpL10Ab
RNaseMRP:RNA	RpL11
RnrS	RpL17
RpA-70	RpL18
RpL10	RpL21
RpL10Ab	RpL27A
RpL11	RpL3
RpL17	RpL37a
RpL18	RpL4
RpL21	RpL41
RpL27A	RpL5
RpL3	RpL8
RpL37a	RpLP1
RpL4	RpLP2
RpL41	Rpn9
RpL5	Rpp25
RpL8	RpS10b
RpLP1	RpS12
RpLP2	RpS14a
Rpn9	RpS20
Rpp25	RpS23
RpS10b	RpS27
RpS12	RpS7
RpS14a	RpS8
RpS20	Rpt2
RpS23	Rtel1
RpS27	rut
RpS5a	Sap-r
RpS7	Sar1
RpS8	SC35
Rpt2	sd
Rtel1	Sec61alpha
rut	sel
Sap-r	SelT
Sar1	Sema1a
SC35	Sf3b3
sd	Sfmbt
Sec61alpha	sgg
sel	sick
SelT	Sin3A
Sema1a	sls
Sf3b3	sm
Sfmbt	Smr
sgg	Snap25
sick	Snoo
Sin3A	snoRNA:185
sls	snoRNA:Dek-a
sm	snoRNA:Me18S-A1061
Smr	snoRNA:Me18S-A425
Snap25	snoRNA:Me18S-C1831
Snoo	snoRNA:Me18S-U1356c
snoRNA:185	snoRNA:Me28S-A1322
snoRNA:Dek-a	snoRNA:Me28S-A774b
snoRNA:Me18S-A1061	snoRNA:Me28S-A992
snoRNA:Me18S-A425	snoRNA:Me28S-C2645b
snoRNA:Me18S-C1831	snoRNA:Me28S-C788a
snoRNA:Me18S-U1356c	snoRNA:Me28S-G2017
snoRNA:Me28S-A1322	snoRNA:Me28S-G2703a
snoRNA:Me28S-A774b	snoRNA:Me28S-G2703c
snoRNA:Me28S-A992	snoRNA:Me28S-G3113a
snoRNA:Me28S-C2645b	snoRNA:Me28S-G3255a
snoRNA:Me28S-C788a	snoRNA:Me28S-G764
snoRNA:Me28S-G2017	snoRNA:Me28S-U1848
snoRNA:Me28S-G2703a	snoRNA:nop5-x16-a
snoRNA:Me28S-G2703c	snoRNA:Or-aca4
snoRNA:Me28S-G3113a	snoRNA:Or-CD1
snoRNA:Me28S-G3255a	snoRNA:Or-CD9b
snoRNA:Me28S-G764	snoRNA:Psi18S-1086
snoRNA:Me28S-U1848	snoRNA:Psi18S-1347c
snoRNA:nop5-x16-a	snoRNA:Psi18S-176
snoRNA:Or-aca4	snoRNA:Psi28S-2622
snoRNA:Or-CD1	snoRNA:Psi28S-3342
snoRNA:Or-CD9b	snoRNA:SC35-b
snoRNA:Psi18S-1086	snoRNA:U14:30Ea
snoRNA:Psi18S-1347c	snoRNA:U27:54Eb
snoRNA:Psi18S-176	snoRNA:U29:54Ec
snoRNA:Psi28S-1135e	snoRNA:U29:54Ed
snoRNA:Psi28S-2622	snoRNA:U3:54Aa
snoRNA:Psi28S-3342	snoRNA:U3:54Ab
snoRNA:SC35-b	snoRNA:U3:9B
snoRNA:U14:30Ea	snoRNA:U31:54Ec
snoRNA:U27:54Eb	snRNA:7SK
snoRNA:U29:54Ec	snRNA:LU
snoRNA:U29:54Ed	snRNA:U1:21D
snoRNA:U3:54Aa	snRNA:U1:95Ca
snoRNA:U3:54Ab	snRNA:U1:95Cb
snoRNA:U3:9B	snRNA:U1:95Cc
snoRNA:U31:54Ec	snRNA:U2:14B
snRNA:7SK	snRNA:U2:34ABa
snRNA:LU	snRNA:U2:34ABb
snRNA:U1:21D	snRNA:U2:34ABc
snRNA:U1:95Ca	snRNA:U2:38ABa
snRNA:U1:95Cb	snRNA:U2:38ABb
snRNA:U1:95Cc	snRNA:U4:38AB
snRNA:U2:14B	snRNA:U4:39B
snRNA:U2:34ABa	snRNA:U5:14B
snRNA:U2:34ABb	snRNA:U5:38ABb
snRNA:U2:34ABc	snRNA:U5:63BC
snRNA:U2:38ABa	snRNA:U6:96Aa
snRNA:U2:38ABb	snRNA:U6:96Ab
snRNA:U4:38AB	snRNA:U6:96Ac
snRNA:U4:39B	sol
snRNA:U5:14B	spen
snRNA:U5:38ABb	spin
snRNA:U5:63BC	sqd
snRNA:U6:96Aa	sqh
snRNA:U6:96Ab	sr
snRNA:U6:96Ac	SREBP
sol	Srp14
spen	SsRbeta
spin	Sting
sqd	Stt3A
sqh	sty
sr	Su(var)2-HP2
SREBP	Surf4
Srp14	Swim
SsRbeta	Swip-1
Sting	swm
Stt3A	Syn
sty	Taf11
Su(var)2-HP2	tai
Surf4	Tcs4
Swim	Tctp
Swip-1	Tdg
swm	Teh4
Syn	TER94
Taf11	TFAM
tai	Tg
Tcs4	Tig
Tctp	Tollo
Tdg	Tomosyn
Teh4	tral
TER94	Trf2
TFAM	tRNA:Ala-TGC-2-1
Tg	tRNA:Arg-ACG-1-1
Tig	tRNA:Arg-CCT-1-1
Tollo	tRNA:Arg-CCT-1-3
Tomosyn	tRNA:Asn-GTT-1-1
tral	tRNA:Asn-GTT-1-10
Trf2	tRNA:Asn-GTT-1-2
tRNA:Ala-TGC-2-1	tRNA:Asn-GTT-1-3
tRNA:Arg-ACG-1-1	tRNA:Asn-GTT-1-4
tRNA:Arg-CCT-1-1	tRNA:Asn-GTT-1-5
tRNA:Arg-CCT-1-3	tRNA:Asn-GTT-1-6
tRNA:Asn-GTT-1-1	tRNA:Asn-GTT-1-7
tRNA:Asn-GTT-1-10	tRNA:Asn-GTT-1-8
tRNA:Asn-GTT-1-2	tRNA:Asn-GTT-1-9
tRNA:Asn-GTT-1-3	tRNA:Asp-GTC-1-10
tRNA:Asn-GTT-1-4	tRNA:Asp-GTC-1-11
tRNA:Asn-GTT-1-5	tRNA:Asp-GTC-1-12
tRNA:Asn-GTT-1-6	tRNA:Asp-GTC-1-2
tRNA:Asn-GTT-1-7	tRNA:Asp-GTC-1-5
tRNA:Asn-GTT-1-8	tRNA:Asp-GTC-1-6
tRNA:Asn-GTT-1-9	tRNA:Asp-GTC-1-7
tRNA:Asp-GTC-1-10	tRNA:Asp-GTC-1-8
tRNA:Asp-GTC-1-11	tRNA:Asp-GTC-3-1
tRNA:Asp-GTC-1-12	tRNA:Cys-GCA-1-4
tRNA:Asp-GTC-1-2	tRNA:Cys-GCA-3-1
tRNA:Asp-GTC-1-5	tRNA:Cys-GCA-4-1
tRNA:Asp-GTC-1-6	tRNA:Gln-CTG-2-1
tRNA:Asp-GTC-1-7	tRNA:Gln-CTG-2-5
tRNA:Asp-GTC-1-8	tRNA:Glu-CTC-1-1
tRNA:Asp-GTC-3-1	tRNA:Glu-CTC-2-1
tRNA:Cys-GCA-1-4	tRNA:Glu-CTC-2-2
tRNA:Cys-GCA-3-1	tRNA:Glu-CTC-2-3
tRNA:Cys-GCA-4-1	tRNA:Glu-TTC-1-1
tRNA:Gln-CTG-2-1	tRNA:Glu-TTC-1-2
tRNA:Gln-CTG-2-5	tRNA:Glu-TTC-1-3
tRNA:Glu-CTC-1-1	tRNA:Glu-TTC-1-4
tRNA:Glu-CTC-2-1	tRNA:Glu-TTC-1-5
tRNA:Glu-CTC-2-2	tRNA:Glu-TTC-1-6
tRNA:Glu-CTC-2-3	tRNA:Gly-TCC-1-1
tRNA:Glu-TTC-1-1	tRNA:Gly-TCC-1-2
tRNA:Glu-TTC-1-2	tRNA:Gly-TCC-1-3
tRNA:Glu-TTC-1-3	tRNA:Gly-TCC-1-4
tRNA:Glu-TTC-1-4	tRNA:Gly-TCC-2-2
tRNA:Glu-TTC-1-5	tRNA:His-GTG-1-2
tRNA:Glu-TTC-1-6	tRNA:His-GTG-1-5
tRNA:Gly-TCC-1-1	tRNA:iMet-CAT-1-2
tRNA:Gly-TCC-1-2	tRNA:iMet-CAT-1-5
tRNA:Gly-TCC-1-3	tRNA:iMet-CAT-2-1
tRNA:Gly-TCC-1-4	tRNA:Leu-CAA-1-1
tRNA:Gly-TCC-2-2	tRNA:Leu-CAA-2-1
tRNA:His-GTG-1-2	tRNA:Leu-CAA-2-2
tRNA:His-GTG-1-5	tRNA:Leu-CAA-2-3
tRNA:iMet-CAT-1-2	tRNA:Leu-TAG-1-2
tRNA:iMet-CAT-1-5	tRNA:Lys-CTT-1-7
tRNA:iMet-CAT-2-1	tRNA:Lys-CTT-1-8
tRNA:Leu-CAA-1-1	tRNA:Lys-TTT-1-1
tRNA:Leu-CAA-2-1	tRNA:Lys-TTT-2-1
tRNA:Leu-CAA-2-2	tRNA:Lys-TTT-2-2
tRNA:Leu-CAA-2-3	tRNA:Lys-TTT-2-3
tRNA:Leu-TAG-1-2	tRNA:Lys-TTT-2-4
tRNA:Lys-CTT-1-7	tRNA:Lys-TTT-2-5
tRNA:Lys-CTT-1-8	tRNA:Phe-GAA-1-1
tRNA:Lys-TTT-1-1	tRNA:Phe-GAA-1-2
tRNA:Lys-TTT-2-1	tRNA:Phe-GAA-1-3
tRNA:Lys-TTT-2-2	tRNA:Phe-GAA-1-4
tRNA:Lys-TTT-2-3	tRNA:Phe-GAA-1-5
tRNA:Lys-TTT-2-4	tRNA:Phe-GAA-1-6
tRNA:Lys-TTT-2-5	tRNA:Phe-GAA-1-7
tRNA:Phe-GAA-1-1	tRNA:Phe-GAA-1-8
tRNA:Phe-GAA-1-2	tRNA:Pro-AGG-1-1
tRNA:Phe-GAA-1-3	tRNA:Pro-AGG-1-2
tRNA:Phe-GAA-1-4	tRNA:Pro-AGG-1-3
tRNA:Phe-GAA-1-5	tRNA:Pro-AGG-1-4
tRNA:Phe-GAA-1-6	tRNA:Pro-AGG-1-5
tRNA:Phe-GAA-1-7	tRNA:Pro-AGG-1-6
tRNA:Phe-GAA-1-8	tRNA:Pro-AGG-1-7
tRNA:Pro-AGG-1-1	tRNA:Pro-CGG-2-1
tRNA:Pro-AGG-1-2	tRNA:Pro-CGG-2-3
tRNA:Pro-AGG-1-3	tRNA:Pro-TGG-1-5
tRNA:Pro-AGG-1-4	tRNA:Ser-AGA-1-1
tRNA:Pro-AGG-1-5	tRNA:Ser-AGA-2-1
tRNA:Pro-AGG-1-6	tRNA:Ser-AGA-2-2
tRNA:Pro-AGG-1-7	tRNA:Ser-AGA-2-3
tRNA:Pro-CGG-2-1	tRNA:Ser-AGA-2-4
tRNA:Pro-CGG-2-3	tRNA:Ser-AGA-2-5
tRNA:Pro-TGG-1-5	tRNA:Ser-AGA-3-1
tRNA:Ser-AGA-1-1	tRNA:Ser-AGA-3-2
tRNA:Ser-AGA-2-1	tRNA:Ser-CGA-1-1
tRNA:Ser-AGA-2-2	tRNA:Ser-CGA-1-2
tRNA:Ser-AGA-2-3	tRNA:Ser-CGA-1-3
tRNA:Ser-AGA-2-4	tRNA:Ser-CGA-1-4
tRNA:Ser-AGA-2-5	tRNA:Ser-GCT-1-1
tRNA:Ser-AGA-3-1	tRNA:Ser-GCT-2-1
tRNA:Ser-AGA-3-2	tRNA:Ser-GCT-2-2
tRNA:Ser-CGA-1-1	tRNA:Ser-GCT-2-3
tRNA:Ser-CGA-1-2	tRNA:Ser-GCT-2-4
tRNA:Ser-CGA-1-3	tRNA:Ser-GCT-2-5
tRNA:Ser-CGA-1-4	tRNA:Ser-TGA-1-1
tRNA:Ser-GCT-1-1	tRNA:Tyr-GTA-1-1
tRNA:Ser-GCT-2-1	tRNA:Tyr-GTA-2-1
tRNA:Ser-GCT-2-2	Tsp42Ee
tRNA:Ser-GCT-2-3	Tsp86D
tRNA:Ser-GCT-2-4	Tsp97E
tRNA:Ser-GCT-2-5	Tsr1
tRNA:Ser-TGA-1-1	tub
tRNA:Tyr-GTA-1-1	U4-U6-60K
tRNA:Tyr-GTA-2-1	Uba1
Tsp42Ee	Uba2
Tsp86D	Ubc2
Tsp97E	UbcE2H
Tsr1	Ufd4
tub	Uhg1
U4-U6-60K	Uhg2
Uba1	Uhg3
Uba2	Uhg4
Ubc2	Uhg5
UbcE2H	Uhg8
Ufd4	Unc-76
Uhg1	Unr
Uhg2	Usp10
Uhg3	Vap33
Uhg4	Vha16-1
Uhg5	Vha26
Uhg8	VhaAC45
Unc-76	vih
Unr	vir-1
Usp10	vkg
Vap33	Vps4
Vha16-1	vtd
Vha26	wech
VhaAC45	wge
vih	X11L
vir-1	x16
vkg	Xbp1
Vps4	Xrp1
vtd	zda
wech	zfh1
wge	zye
X11L
x16
Xbp1
Xrp1
zda
zfh1
zye

### Sheet: Table S8  
Sxl RNA targets:1406	153 common elements in "CLAMP_Male RNA targets" and "Sxl_Female RNA targets":	20 common elements in "CLAMP_Male RNA targets", "CLAMP_Female RNA targets" and "Sxl RNA targets":	61 common elements in "CLAMP_Female RNA targets" and "Sxl RNA targets":
mt:ND4	Abca3	aqz	14-3-3ζ
mt:ND4L	akirin	CG9932	AGO1
mt:ND1	Arf79F	CtBP	Arpc2
mt:ND2	Arp3	EcR	B4
mt:ND5	Atg18b	Eip63E	CG14657
sncRNA:CR43701	atl	fru	CG17715
mt:ND6	ATP8A	Hrb98DE	CG32276
lncRNA:CR43264	ben	InR	CG4502
mt:ATPase6	Bsg	larp	CG5151
snRNA:U5:35D	BuGZ	pAbp	CHES-1-like
mt:Cyt-b	bun	ps	Cipc
mt:ND3	bves	Rala	Dlg5
CG42360	CalpC	snRNA:U1:95Ca	dnt
asRNA:CR45139	Cals	sqd	Ehbp1
MED21	CanB2	sty	eIF4EHP
mt:CoI	Cdep	Uhg1	Gprk1
CG17724	CG11537	Vha16-1	gw
Snx21	CG12065	Vha26	gzl
snRNA:U7	CG2765	Xrp1	HDAC4
asRNA:CR44029	CG31523	zfh1	heix
Mvd	CG32369		heph
CG13358	CG33494		Hk
CG10077	CG34126		l(2)gl
Met	CG34408		l(3)80Fj
Vmat	CG3558		Larp4B
brat	CG3847		lncRNA:CR40469
Nrg	CG42238		lncRNA:CR45973
ave	CG42324		lncRNA:Hsrω
l(1)G0469	CG45049		lola
CG15211	CG4658		mam
lncRNA:CR42549	CG5174		Mbs
brk	CG5850		mgl
mt:CoII	CG6891		mtgo
CG6583	CG7220		Myc
Sk1	CG7766		ND-MLRQ
mt:CoIII	CG8188		Orai
CG11360	CG8765		Pdp1
Dsp1	CG9132		pho
Adar	CG9281		plum
Rheb	Cks30A		Prosap
Cap-H2	ClC-b		Rab10
lncRNA:CR43995	crc		rdgA
CG42394	crol		Sh3β
ogre	Csk		skd
vri	CycG		sli
RhoGAP93B	d4		snoRNA:Me28S-A2113
pxb	Dbp80		snRNA:U5:34A
CG40228	Df31		spg
cdc14	Dg		svr
nmo	DIP-α		Sxl
Taf5	dmt		Syx1A
CG34348	ec		tara
Ent1	eIF1A		Tis11
lncRNA:CR44042	eIF4G2		Tlk
CG13766	eIF4H1		Trpm
inaE	eIF5		tsh
pigeon	Eip75B		Ubi-p5E
snRNA:U4:25F	Eph		uex
fzr	Fer2LCH		unk
sinu	fog		Vha55
snk	fs(1)h		wts
lncRNA:CR44953	Gclc
ubl	gpp
CG1673	gwl
Nf-YB	Hipk
mei-W68	His3.3B
vn	Hmgs
Mnt	Hmu
CG4455	Hnf4
CG13609	Hrb27C
msl-2	Hsc70-3
CG12728	hzg
CG9636	Imp
Kpc1	ImpL2
sbr	IntS6
CG14435	kek1
lncRNA:CR43963	l(1)G0320
mew	l(3)05822
scaf	l(3)80Fg
CG42258	l(3)L1231
Rac2	Lamp1
usp	lilli
Pc	lncRNA:CR34335
orb2	lncRNA:CR43144
Taf12	lncRNA:CR45102
Zip88E	lncRNA:roX2
lncRNA:CR45433	loj
sno	mab-21
CG32700	Map205
EMC2A	Marf1
Tsp96F	Mes2
5PtaseI	mfrn
lncRNA:CR33963	Mkp3
α-Man-Ia	Moe
Maf1	Mrtf
CG32428	msi
CG4949	mthl1
csw	Mvl
Rab23	mys
org-1	Nca
CG1227	nuf
glec	pan
Syx6	par-6
Tnpo	Pat1
tut	Pect
CG31922	PlexA
lncRNA:CR45517	pnt
Eip74EF	Ppn
PR-Set7	pum
Flo2	put
CG42240	Pvf2
Dok	Ran
Cf2	Rap1
Drak	Rbfox1
spoon	red
babo	rin
MICU3	rl
upd3	RnrS
NFAT	Sar1
CG12123	sd
CG15387	Sec61α
CG12470	sel
lncRNA:CR43958	sgg
Orc6	Sin3A
CG1360	Smr
DnaJ-1	Snoo
scyl	snoRNA:Me28S-G3255a
CG7369	snoRNA:Me28S-G764
ste14	snRNA:LU
INPP5E	snRNA:U5:14B
CG45071	spen
emc	spin
Myo95E	sqh
Efr	Sting
Syp	Stt3A
CG2865	Surf4
Uros1	Swip-1
Mgat4a	Tdg
EMC2B	Tollo
asRNA:CR45126	Trf2
CG32767	Tsp42Ee
Hsc20	Tsp86D
X11Lβ	Tsp97E
CG6700	Ubc2
lncRNA:CR46006	UbcE2H
asRNA:CR45189	Uhg2
Cyp6v1	Uhg3
Pur-α	Unr
PRL-1	Usp10
elav	Vap33
fray	vih
Cds	wech
CG16986	α-Cat
tmod
unc79
dbo
lncRNA:CR32582
Spps
lili
Dsor1
CG7083
sowah
Rab26
CG3635
CG34250
Hr39
CG31712
ap
cal1
lncRNA:CR41257
smg
Vav
CG6791
Fis1
pcs
zld
PIG-Q
CG7650
Ir76a
MAPk-Ak2
Rab35
Rip11
CG12713
Gem2
CG2201
h
CG4766
orb
nrm
Rab30
Imp
Nf-YA
CG32512
Dyrk3
slpr
lncRNA:CR45054
Leash
VhaM9.7-b
tws
Lasp
CG4239
CG10413
nonA
ari-1
CG17977
GMF
CG6762
CG8671
lncRNA:CR34335
Notum
Sur-8
CASK
twin
CG6425
CG32066
Wee1
CG12547
cad
CG11560
CG4928
asRNA:CR44053
Atg12
Zdhhc8
chrb
Pi3K21B
prage
CG42376
dap
lncRNA:CR43967
Atf3
Axs
CG7156
stg
norpA
Gpdh1
Arp2
spartin
Fit1
Rubicon
CG31635
Paip2
CG12945
spdi
CG2126
CG42233
Pdk1
MCU
Kat60
pre-mod(mdg4)-N
REPTOR
LBR
Tob
CG6983
CG12567
br
CG32579
puc
Evi5
Trs20
MFS17
lncRNA:CR44619
CG8944
CG11883
CG34195
GstT1
yuri
Asator
Pka-C1
CG32984
MED6
PPP4R2r
IP3K2
Taf4
hdc
Pvf1
CG2321
stas
Clic
Cka
tth
Su(var)3-9
NijA
stx
lncRNA:CR44809
Tmem63
CG10494
AP-1γ
CG9855
Kr-h1
Polr2K
Ptp4E
Paf-AHα
CG5004
Syx4
lncRNA:CR43493
Tsf2
CG1492
Myo61F
CG32795
cv-2
CenG1A
CG13896
CG16743
caz
Nipsnap
Atg4b
CrebA
BCL7-like
M6
Rap2l
GlcAT-I
mex1
hng2
CG15535
CycE
Alg-2
fl(2)d
Ccdc58
InR
mxt
asRNA:CR44027
viaf
Ctr1A
mthl3
Wdr81
dtn
mei-P26
xmas
CG1603
Gαq
CG15643
PolH
stau
pim
CG42239
Hph
meso18E
ND-AGGG
CycA
Axud1
qless
dx
mbt
step
ITP
CG31195
gol
CG10147
CG11309
exd
CG30323
Fs(2)Ket
qkr58E-1
CG32091
Csp
lncRNA:CR45820
Crtc
gce
chinmo
RasGAP1
CG13001
aop
RhoGAP71E
Marf
Tsp39D
Pde9
CG31800
sigmar
CG10669
Kdm4B
Ppa
gish
smo
lncRNA:CR45018
jumu
cv
myo
CG33774
Naus
mof
tna
gny
Tak1
Dna2
ova
ric8a
CG14818
CG5746
Lam
Trf4-1
Ephrin
por
β4GalNAcTA
CG31955
GstT4
Drice
ttk
Ucp4A
Vps50
Cbl
CycB
Ifrd1
mahe
S
rho-4
baz
CG12104
Rab39
CG14441
PlexB
CG15784
CG32756
Fmr1
l(1)G0289
lolal
dgt5
DCP2
GalT1
CanA-14F
sog
CG8814
Taz
CG16717
PAN3
hang
Rilpl
sdt
Smox
hoip
tant
CG2278
Nna1
CG3529
Ssdp
CG32813
Usp16-45
udt
CG14478
HP1D3csd
CG17883
Pp2C1
eas
her
CG14965
Nadsyn
l(3)73Ah
Hinfp
Pvf3
CG1628
kuz
aPKC
nrv1
Reck
Socs44A
Pfrx
CG11357
bab2
Tab2
scramb1
syd
CG5445
CG9902
ewg
pad
whd
CG2076
CG3036
Thor
CG13375
CG10916
rdx
MFS16
fal
CG42296
Rbp1-like
lncRNA:CR44632
mnb
cwo
CG6424
hts
Samuel
CoRest
JTBR
CG13585
CG2258
Agpat1
CG7668
Aduk
aurB
TTLL4A
CG6163
dnc
CG8679
SPoCk
CG17574
CG14200
CG5674
CG17698
osk
CG13559
jp
Pp2B-14D
CG17162
CG17760
Ptpmeg2
bif
stwl
CG16972
CG17931
S6k
jim
AIF
path
DENR
magu
msl-3
RhoGAP18B
vap
msd1
CG10616
Rnf11
CG5316
Zip102B
CG33941
SelR
C3G
CG3726
CkIIα
CG4022
dob
CG11050
pdgy
CG10492
CG12206
Spc25
neur
ex
GstD3
mthl4
CG17490
Crk
CG2924
cta
Paics
CG5455
Dph4
Bmcp
CG10082
RhoGAP92B
mus101
luna
aqz
how
fs(1)K10
CG10803
lncRNA:CR43626
Mctp
Men-b
scramb2
dnk
Parg
amn
CG3164
Pak3
oaf
CG1542
CG1486
roq
Hmt4-20
bc10
Dd
Dyro
cic
CR41440
CG31122
jvl
Br140
Nhe3
ZC3H3
Sdc
CG43736
CG2685
CG42331
MTF-1
Ras85D
flfl
pigs
Zyx
lncRNA:CR43857
CaMKI
Stlk
Fim
VhaPPA1-1
Pits
dl
Nhe1
z
lama
Ptp61F
CG12054
CG3198
twe
RhoGDI
Pep
CG34200
CG1812
Tsp26A
DnaJ-H
CG31998
CG1316
Abcd1
CG11248
SoxN
CG4297
CG14442
GATAd
CG10465
nkd
CG1440
Caper
lncRNA:CR46064
Eaf
lawc
eff
sprt
cass
CG12299
CG34213
CG11444
spi
Usp2
Dyrk2
Odj
Edc3
tyf
CG40439
Cmtr1
CG15435
CG5742
lqf
slmb
cdm
Atg18a
Naprt
Atf6
p120ctn
LIMK1
Mad
milt
Pp4-19C
CG31886
lncRNA:CR43459
Mlf
Stat92E
Mppe
G9a
Afti
Frl
Lint-1
dlg1
Sec61γ
Jra
spt4
CG8008
be
Snx27
pico
RYBP
Liprin-α
SkpA
Dif
mRpS5
Psi
Ndf
Ge-1
CG17683
l(3)02640
mtsh
cnn
CG9743
hfp
CG10948
RhoL
Acbp1
CG5938
Nup153
CG1233
msl-1
CG13004
Klp10A
RNaseX25
CG12643
Ptp10D
Rab7
shi
sov
Vha100-2
S6kII
Ccm3
Rab8
PDCD-5
CG9795
retm
TrpRS
oys
PIG-L
Kap3
CG7376
CkIIβ
mRpL33
Tm1
wds
CIAPIN1
Patronin
AGO2
Atg8a
Prestin
WRNexo
sina
CG10366
CG3548
CG12576
Cul1
shep
Sam-S
Rb97D
CG12290
Usp7
ct
crim
Tlk
Sema1b
CG9815
exex
Wnt5
nudE
Atet
nemy
CG14440
Haspin
Aef1
CG17508
CG4645
lqfR
GramD1B
vig
Ncoa6
Ku80
Pura
Set1
galectin
CG4080
AhcyL1
HSPC300
Vrp1
RhoGAP19D
lola
CG4004
CLIP-190
Rbcn-3B
CG3744
ttv
Usp32
Baldspot
CG2021
CG17598
Rox8
crp
tef
α-Est9
Tpst
CG17264
CG8134
RPA3
CG13631
egh
4E-T
zfh2
Mnn1
edl
CG15715
CG3107
CG17528
Vps11
Usp1
robo1
Ire1
anne
CrebB
Ist1
βGlu
Tsp3A
bbc
CG43759
fra
wgn
CG32638
Irbp18
CG7065
Cdc42
Duba
WASp
PhKγ
dock
CG44325
Bin1
CG12375
Sirt1
pod1
CG17078
Gβ13F
lncRNA:CR31044
l(3)80Fg
Septin1
Fur1
dco
CkIα
Pen
CG10321
stw
CG43658
Graf
CG4101
CG12112
prel
Rac1
CG14464
Snap24
CG10555
DOR
Lrch
Nipped-B
CG1172
CG42542
cyst
Sk2
mamo
CG5953
Bet1
CG15743
CycD
snz
Pcif1
lncRNA:CR43334
Arfip
Mkrn1
fz4
CG12025
Dlic
Ac13E
Mnr
Pgant5
GlcT
Abl
CG6565
Arc42
prtp
Art4
CG31908
ftz-f1
krz
Drat
bsk
MFS14
CG4266
Pkn
gro
RpL38
Ranbp16
Helz
CG3638
CG34031
kune
Rint1
Pld
ArfGAP3
tkv
VhaAC39-1
Oda
Vha26
homer
CG40191
red
CG12012
spn-A
CG9775
Ubr3
CG11141
CG7255
CG2225
CG3651
sl
ytr
Cpsf5
rgr
opm
CG31678
CG11267
Top1
FBXO11
dbr
Nt5b
CG42748
CG1572
CG7222
Hip14
CG32647
drk
Kr-h2
CG8034
Idh3g
pon
CG17691
rasp
CG18549
geminin
CG45050
hrg
CG9044
mub
α-Man-Ib
app
Ythdf
kuk
Meltrin
Gbs-70E
CG9171
UQCR-11
CG1146
kay
CG4049
CG7536
Smurf
CG18088
Hers
ox
CG10600
arr
unc-13
CG3961
CG14650
fwe
Pp1α-96A
Su(Tpl)
Utx
Ras64B
cib
egr
Nop17l
gus
Tsp42Ef
EMC8-9
Hecw
CG13784
CG1737
Bsg25D
Socs36E
Rab6
tay
CG12084
anchor
Spn42Dc
mbl
IP3K1
sp3
polo
Rgl
Pdcd4
kibra
Cont
hrm
CG5854
Pabp2
CG11151
lncRNA:CR43496
N
mei-38
Msh6
qkr58E-2
CG14207
CG1578
yki
DIP1
Sesn
CG10417
dmpd
Mical
CG31145
CG32368
elg1
CG10232
CG15083
Spred
fwd
wcy
CG4911
Strica
upSET
Uev1A
mud
CG10737
mtd
ZnT63C
wnd
Socs16D
Stam
CG11593
Gnpat
lbk
Dgp-1
ash1
Ubqn
E(bx)
Nrx-IV
Lis-1
PMCA
CG4612
dmt
NK7.1
Ank
Lmpt
Doa
CG12730
psq
E2f1
CG32982
bon
CG8289
trc
srp
CG11857
RASSF8
CG17493
lap
CG2991
Adf1
ken
ena
lncRNA:CR45668
CaMKII
Naa60
Ten-m
Dad1
JIL-1
CG41099
Ser
CG42232
CG42788
mbf1
CG7627
Gug
simj
Patr-1
CG14767
wdb
Pka-R1
MESR3
squ
CG33229
Scm
Diap1
SCaMC
CG8929
ClC-c
CG7791
CG5446
Mkk4
CG9917
pav
phol
spri
g
CG2938
schlank
pzg
CG17746
CG13124
sima
CG5521
CG2186
spir
CG14073
tun
sau
promL
kud
CycT
pira
Rho1
Ntf-2
CG40045
Tif-IA
l(3)80Fj
cdi
Su(z)2
east
CG9328
CG46280
CG46281
Orc1
Sec22
Syx7
Hex-A
LPCAT
CG4822
Su(var)3-7
ATP8B
dpr17
Sac1
CG18135
CG32267
Aps
HipHop
ebo
CG2218
Snx6
Pgant7
Asx
Sec16
rump
pes
wap
Dap160
βTub60D
Ref1
H
Sarm
alph
MTA1-like
Zip99C
Reps
Tango5
mxc
B52
Tet
pbl
sxc
CG5726
eIF4G1
endos
CG1815
Cul2
PDZ-GEF
CG6051
CG34398
CG5973
Rtnl1
srl
SF1
Spt20
Jupiter
Hsp60A
Nup98-96
Btk29A
spz
enc
D1
Dscam1
Nopp140
Mcr
CG4360
KdelR
par-1
CG1910
Irk1
cbt
da
CG9727
Zasp52
l(1)G0196
Sec24CD
Bre1
pyd
Ythdc1
koi
Ulp1
Mlc-c
CG2519
alt
gem
PNUTS
eIF4E1
tud
spen
lilli
Sec61α
Hrb27C
Bsg
Cks30A
CG5850
Ubc2
crol
BuGZ
Lamp1
Df31
Tsp42Ee
CanB2
sel
CG7220
Sin3A
Hmgs
CG5174
Hipk
Usp10
Mrtf
CG11537
ImpL2
akirin
Unr
vih
nuf
pum
Tsp86D
Csk
rin
put
Surf4
Sar1
CG45049
eIF4G2
atl
CG33494
Tsp97E
mfrn
CycG
Eph
Vap33
mab-21
Pat1
fs(1)h
mys
UbcE2H
Trf2
His3.3B
l(1)G0320
eIF4H1
mthl1
CG9132
Snoo
kek1
rl
d4
spin
Tollo
l(3)05822
sqh
eIF5
bves
CG3558
CG34126
Pvf2
Hnf4
CG4658
Pect
Swip-1
crc
Marf1
Sting
ClC-b
Dg
CG2765
CG42324
loj
Arp3
Eip75B
CG8765
Nca
Mes2
α-Cat
Cdep
gpp
l(3)L1231
eIF1A
gwl
Mvl
msi
Hmu
Ppn
Fer2LCH
Map205
pan
PlexA
Cals
IntS6
Gclc
Moe
CG7766
CG34408
Ran
Hsc70-3
ben
CG9281
sd
CalpC
CG8188
par-6
Stt3A
snRNA:LU
lncRNA:CR43144
snoRNA:Me28S-G3255a
snoRNA:Me28S-G764
lncRNA:CR45102
lncRNA:roX2
snRNA:U5:14B
Uhg2
bun
Uhg3
CG42238
Atg18b
wech
ATP8A
CG32369
Rbfox1
hzg
Mkp3
Arf79F
Dbp80
pnt
Tdg
sgg
DIP-α
ec
CG12065
Smr
CG6891
Abca3
fog
RnrS
Rap1
CG31523
CG3847
Vha16-1
pAbp
sty
ps
CtBP
sqd
fru
larp
Hrb98DE
zfh1
Xrp1
CG9932
Rala
snRNA:U1:95Ca
EcR
Uhg1
Eip63E
Dlg5
snRNA:U5:34A
B4
mtgo
snoRNA:Me28S-A2113
dnt
Arpc2
Gprk1
14-3-3ζ
AGO1
Trpm
sli
Orai
Sh3β
Pdp1
Mbs
lncRNA:CR45973
skd
ND-MLRQ
CG14657
tara
Cipc
wts
heph
gw
svr
Ubi-p5E
CHES-1-like
rdgA
mgl
Hk
HDAC4
Rab10
l(2)gl
CG4502
heix
tsh
CG17715
uex
mam
Prosap
Ehbp1
CG32276
Larp4B
CG5151
gzl
Vha55
lncRNA:Hsrω
unk
eIF4EHP
Syx1A
plum
spg
pho
lncRNA:CR40469
Myc
Sxl
Tis11

### Sheet: Table S9
Sxl directly binds to (88/388) CLAMP-dependent spliced genes:22.68%	55 common elements in "CLAMP dependent Female sex-specific spliced genes" and "Sxl RNA targets":	20 common elements in "CLAMP dependent Male sex-specific spliced genes" and "Sxl RNA targets":	13 common elements in "CLAMP dependent Male sex-specific spliced genes", "CLAMP dependent Female sex-specific spliced genes" and "Sxl RNA targets":
4E-T	Csp	mRpS5	Sec16
Zyx	simj	S	Trf4-1
Xrp1	dbr	Asx	mud
wnd	CG5004	Map205	Ncoa6
wech	aPKC	5PtaseI	Pep
wdb	Zyx	galectin	wech
Vha55	psq	UbcE2H	E2f1
Vha16-1	Smr	CG32795	RhoGDI
Uhg1	CG45050	pho	Top1
UbcE2H	schlank	CG10948	Df31
Trf4-1	dco	CG10077	Ran
Top1	CG5746	wnd	CG40191
spi	Imp	CG30323	Vha55
spen	drk	CG6891
Smr	fray	bab2
simj	CG4022	Baldspot
Sesn	Abl	Fer2LCH
Sec16	mnb	Xrp1
schlank	Naa60	ImpL2
S	KdelR	Sesn
rump	CG8929
Rip11	spi
RhoGDI	l(3)05822
Rbp1-like	Rip11
Ran	Rbp1-like
psq	CG45049
pho	Adf1
Pep	spen
Ncoa6	Btk29A
Naa60	wdb
mud	CG11050
msl-2	brat
mRpS5	CG17724
mnb	CG17574
Map205	CG9132
lqfR	CG3638
l(3)05822	flfl
KdelR	4E-T
ImpL2	Eaf
Imp	Drak
Hsc70-3	CG32512
galectin	CG4658
fray	rump
flfl	Bsg25D
Fer2LCH	dl
Eaf	CycA
E2f1	lqfR
drk	Hsc70-3
Drak	Uhg1
dl	bif
Dgp-1	Vha16-1
Df31	caz
dco	Dgp-1
dbr	msl-2
CycA	CG31886
Csp
CG9132
CG8929
CG6891
CG5746
CG5004
CG4658
CG45050
CG45049
CG4022
CG40191
CG3638
CG32795
CG32512
CG31886
CG30323
CG17724
CG17574
CG11050
CG10948
CG10077
caz
Btk29A
Bsg25D
brat
bif
Baldspot
bab2
Asx
aPKC
Adf1
Abl
5PtaseI

### Sheet: Table S10
CLAMP dependent spliced genes unique CLAMP RNA targets :26	CLAMP dependent spliced genes common CLAMP and Sxl RNA targets :21	CLAMP dependent spliced genes unique Sxl RNA targets :67
Act5C	CG45049	4E-T
Bacc	CG4658	Zyx
Cam	CG6891	wnd
ced-6	CG9132	wdb
CG1909	Df31	Trf4-1
CG2918	Fer2LCH	Top1
CG9005	Hsc70-3	spi
chic	Imp	simj
Dab	ImpL2	Sesn
eIF5B	l(3)05822	Sec16
Hsc70-4	Map205	schlank
kek5	pho	S
kra	Ran	rump
mrj	Smr	Rip11
Mtch	spen	RhoGDI
RanBPM	UbcE2H	Rbp1-like
SC35	Uhg1	psq
sol	Vha16-1	Pep
TFAM	Vha55	Ncoa6
Uhg5	wech	Naa60
Unc-76	Xrp1	mud
ush		msl-2
vig2		mRpS5
wge		mnb
x16		lqfR
Xbp1		KdelR
		galectin
		fray
		flfl
		Eaf
		E2f1
		drk
		Drak
		dl
		Dgp-1
		dco
		dbr
		CycA
		Csp
		CG8929
		CG5746
		CG5004
		CG45050
		CG4022
		CG40191
		CG3638
		CG32795
		CG32512
		CG31886
		CG30323
		CG17724
		CG17574
		CG11050
		CG10948
		CG10077
		caz
		Btk29A
		Bsg25D
		brat
		bif
		Baldspot
		bab2
		Asx
		aPKC
		Adf1
		Abl
		5PtaseI
